# CADD-SV v2.0: An Extended Framework for Structural Variant Deleteriousness Prediction Using Coordinate- and Sequence-Based Features

**DOI:** 10.64898/2026.07.08.736040

**Authors:** Orazio Catona, Martin Kircher

## Abstract

Structural variants are a major source of genomic variation and contribute to human disease and evolution through diverse mechanisms, yet their functional interpretation remains challenging. We present CADD-SV v2.0, an improved machine learning framework for scoring SV deleteriousness that expands on the original CADD-SV implementation. This version introduces a unified Random Forest model trained on an expanded set of proxy-neutral and proxy-deleterious variants drawn from human and non-human primate genomes. The model integrates updated genomic annotations, including constraint metrics, regulatory elements, and chromatin architecture features. It scores Deletions, Insertions, Duplications and Inversions based on a single scoring framework that uses both the variant and its flanking regions. To complement this framework, we also explore sequence-based annotations derived from SegmentNT, a deep learning model that provides functional predictions from DNA sequence at nucleotide resolution. Our analysis evaluated whether sequence-derived functional signals can provide additional information for SV prioritization and whether additional models with these features alone or in combination with previous coordinate-based annotations can be used. CADD-SV v2.0 outperforms its previous version and other tools in prioritizing deleterious variants across major SV types, including some previously unsupported, and substantially improves the computational workflow, increasing predictive power for genome-wide SV interpretation.
