## Supplementary Tables for "CADD-SV v2.0: An Extended Framework for Structural Variant Deleteriousness Prediction Using Coordinate- and Sequence-Based Features"

### Sheet: Suppl_Table1
Training Set and holdout composition summary
	SV type	Total	Proxy-Deleterious	Proxy-Neutral
All records	ALL	280236	140118	140118
All records	DEL	226906	113453	113453
All records	INS	53330	26665	26665
Training (excluding chr8)	ALL	265117	132528	132589
Training (excluding chr8)	DEL	214738	107312	107426
Training (excluding chr8)	INS	50379	25216	25163
Holdout (chr8)	ALL	15119	7590	7529
Holdout (chr8)	DEL	12168	6141	6027
Holdout (chr8)	INS	2951	1449	1502

### Sheet: Suppl_Table2
#CADD-SV v2.0 Coordinate-based annotation name, transformation, category, status compared to CADD-SV v1 and original source
## Note: Every annotation of the Coordinate-based set is also used as feature for the flanking regions, they are indicated with the suffix "_flank"
Feature	Transformation	Category	Status	Source
Zoonomia	max, mean, min	Species conservation and constraint	New	https://cgl.gi.ucsc.edu/data/cactus/241-mammalian-2020v2-hub/Homo_sapiens/241-mammalian-2020v2.bigWig
TAD boundary score	count, sum	3D genome organization	New	https://genome.cshlp.org/content/34/12/2304/suppl/DC1
SCREEN dELS	count	Epigenetic & regulatory activity	New	https://screen.wenglab.org/downloads
SCREEN pELS	count	Epigenetic & regulatory activity	New	https://screen.wenglab.org/downloads
SCREEN CA	count	Epigenetic & regulatory activity	New	https://screen.wenglab.org/downloads
SCREEN CA-CTCF	count	Epigenetic & regulatory activity	New	https://screen.wenglab.org/downloads
SCREEN CA-H3K4me3	count	Epigenetic & regulatory activity	New	https://screen.wenglab.org/downloads
SCREEN CA-TF	count	Epigenetic & regulatory activity	New	https://screen.wenglab.org/downloads
SCREEN TF	count	Epigenetic & regulatory activity	New	https://screen.wenglab.org/downloads
SCREEN PLS	count	Epigenetic & regulatory activity	New	https://screen.wenglab.org/downloads
RegSeq0	min, max, sum	Epigenetic & regulatory activity prediction	New (CADD 1.7 features)	https://krishna.gs.washington.edu/download/CADD/bigWig/
RegSeq1	min, max, sum	Epigenetic & regulatory activity prediction	New (CADD 1.7 features)	https://krishna.gs.washington.edu/download/CADD/bigWig/
RegSeq2	min, max, sum	Epigenetic & regulatory activity prediction	New (CADD 1.7 features)	https://krishna.gs.washington.edu/download/CADD/bigWig/
RegSeq3	min, max, sum	Epigenetic & regulatory activity prediction	New (CADD 1.7 features)	https://krishna.gs.washington.edu/download/CADD/bigWig/
RegSeq4	min, max, sum	Epigenetic & regulatory activity prediction	New (CADD 1.7 features)	https://krishna.gs.washington.edu/download/CADD/bigWig/
RegSeq5	min, max, sum	Epigenetic & regulatory activity prediction	New (CADD 1.7 features)	https://krishna.gs.washington.edu/download/CADD/bigWig/
RegSeq6	min, max, sum	Epigenetic & regulatory activity prediction	New (CADD 1.7 features)	https://krishna.gs.washington.edu/download/CADD/bigWig/
RegSeq7	min, max, sum	Epigenetic & regulatory activity prediction	New (CADD 1.7 features)	https://krishna.gs.washington.edu/download/CADD/bigWig/
RouletteAR	max, sum	Species conservation and constraint	New (CADD 1.7 features)	https://krishna.gs.washington.edu/download/CADD/bigWig/
CADD	max,sum, count PHRED>10	Integrated score	Newly Updated (CADD 1.7)	https://krishna.gs.washington.edu/download/CADD/bigWig/
ReMapTF	mean, max	Epigenetic & regulatory activity	Newly Updated (ReMap2022)	https://hgdownload.soe.ucsc.edu/gbdb/hg38/reMap/reMapDensity2022.bw
PhastCons100	max,sum 10% top quartile distribution	Species conservation and constraint	Old (from v1.0)	http://hgdownload.cse.ucsc.edu/goldenpath/hg38/
PhastCons30	max,sum 10% top quartile distribution	Species conservation and constraint	Old (from v1.0)	http://hgdownload.cse.ucsc.edu/goldenpath/hg38/
PhastCons20	max,sum 10% top quartile distribution	Species conservation and constraint	Old (from v1.0)	http://hgdownload.cse.ucsc.edu/goldenpath/hg38/
CCR	sum	Population & disease constraint	Old (from v1.0)	https://github.com/quinlan-lab/ccr
cHMM_1-25	sum	Epigenetic & regulatory activity	Old (from v1.0)	https://egg2.wustl.edu/roadmap/data/byFileType/chromhmmSegmentations/ChmmModels/imputed12marks/jointModel/final/
nr_ctcf_BS	sum of BS, BP, fraction, distance	3D genome organization	Old (from v1.0)	http://genome.cshlp.org/content/suppl/2012/08/28/22.9.1680.DC1/Table_S2_Location_of_ChIP-seq_binding_positions_in_19_cell_lines.txt
Directionality Index, FIRE	max, min	3D genome organization	Old (from v1.0)	https://www.genomegitar.org/processed-data.html
DNase.seq	max, sum	Epigenetic & regulatory activity	Old (from v1.0)	https://www.encodeproject.org/files/ENCFF688CJL/@@download/ENCFF688CJL.bigWig
H2AFZ	max, sum	Epigenetic & regulatory activity	Old (from v1.0)	https://www.encodeproject.org//files/ENCFF575IJZ/@@download/ENCFF575IJZ.bigWig
H3K27ac	max, sum	Epigenetic & regulatory activity	Old (from v1.0)	https://www.encodeproject.org//files/ENCFF764VYK/@@download/ENCFF764VYK.bigWig
H3K27me3	max, sum	Epigenetic & regulatory activity	Old (from v1.0)	https://www.encodeproject.org//files/ENCFF598TWA/@@download/ENCFF598TWA.bigWig
H3k36me3	max, sum	Epigenetic & regulatory activity	Old (from v1.0)	https://www.encodeproject.org//files/ENCFF550PXE/@@download/ENCFF550PXE.bigWig
H3K4me1	max, sum	Epigenetic & regulatory activity	Old (from v1.0)	https://www.encodeproject.org//files/ENCFF058GCZ/@@download/ENCFF058GCZ.bigWig
H3K4me2	max, sum	Epigenetic & regulatory activity	Old (from v1.0)	https://www.encodeproject.org//files/ENCFF109QAV/@@download/ENCFF109QAV.bigWig
H3K4me3	max, sum	Epigenetic & regulatory activity	Old (from v1.0)	https://www.encodeproject.org//files/ENCFF746CXV/@@download/ENCFF746CXV.bigWig
H3K79me2	max, sum	Epigenetic & regulatory activity	Old (from v1.0)	https://www.encodeproject.org//files/ENCFF763YOO/@@download/ENCFF763YOO.bigWig
H3K9ac	max, sum	Epigenetic & regulatory activity	Old (from v1.0)	https://www.encodeproject.org//files/ENCFF053ROV/@@download/ENCFF053ROV.bigWig
H3K9me3	max, sum	Epigenetic & regulatory activity	Old (from v1.0)	https://www.encodeproject.org//files/ENCFF980ZYS/@@download/ENCFF980ZYS.bigWig
H4K20me1	max, sum	Epigenetic & regulatory activity	Old (from v1.0)	https://www.encodeproject.org//files/ENCFF554JDF/@@download/ENCFF554JDF.bigWig
RNA.seq	max, sum	Epigenetic & regulatory activity	Old (from v1.0)	https://www.encodeproject.org/files/ENCFF426HXD/@@download/ENCFF426HXD.bigWig
Enhancer-Promoter links	distance, fraction	3D genome organization	Old (from v1.0)	http://acgt.cs.tau.ac.il/focs/data/encode_interactions.hg38.txt
FIRE	max, min	3D genome organization	Old (from v1.0)	https://www.sciencedirect.com/science/article/pii/S2211124716314814
perc_gc	fraction	Epigenetic & regulatory activity	Old (from v1.0)	http://hgdownload.cse.ucsc.edu/gbdb/hg38/bbi/gc5BaseBw/gc5Base.bw
exon	fraction, count bp, distance	Gene & element annotation	Old (from v1.0)	ftp://ftp.ensembl.org/pub/release-96/gff3/homo_sapiens/Homo_sapiens.GRCh38.96.chr.gff3.gz
transcript	fraction, count bp	Gene & element annotation	Old (from v1.0)	ftp://ftp.ensembl.org/pub/release-96/gff3/homo_sapiens/Homo_sapiens.GRCh38.96.chr.gff3.gz
gene	fraction, count bp, distance	Gene & element annotation	Old (from v1.0)	ftp://ftp.ensembl.org/pub/release-96/gff3/homo_sapiens/Homo_sapiens.GRCh38.96.chr.gff3.gz
start_codon	fraction, count bp, distance	Gene & element annotation	Old (from v1.0)	ftp://ftp.ensembl.org/pub/release-96/gff3/homo_sapiens/Homo_sapiens.GRCh38.96.chr.gff3.gz
stop_codon	fraction, count bp	Gene & element annotation	Old (from v1.0)	ftp://ftp.ensembl.org/pub/release-96/gff3/homo_sapiens/Homo_sapiens.GRCh38.96.chr.gff3.gz
3utr	fraction, count bp	Gene & element annotation	Old (from v1.0)	ftp://ftp.ensembl.org/pub/release-96/gff3/homo_sapiens/Homo_sapiens.GRCh38.96.chr.gff3.gz
5utr	fraction, count bp	Gene & element annotation	Old (from v1.0)	ftp://ftp.ensembl.org/pub/release-96/gff3/homo_sapiens/Homo_sapiens.GRCh38.96.chr.gff3.gz
cds	fraction, count bp	Gene & element annotation	Old (from v1.0)	ftp://ftp.ensembl.org/pub/release-96/gff3/homo_sapiens/Homo_sapiens.GRCh38.96.chr.gff3.gz
GERP	max, fraction, sum top 10% quantile	Species conservation and constraint	Old (from v1.0)	http://mendel.stanford.edu/SidowLab/downloads/gerp/
A549_HIC	nested, unnested, distance, boundary overlap	3D genome organization	Old (from v1.0)	https://www.encodeproject.org/experiments/ENCSR662QKG/
caki2_HIC	nested, unnested, distance, boundary overlap	3D genome organization	Old (from v1.0)	https://www.encodeproject.org/experiments/ENCSR401TBQ/
escTAD	distance, boundary overlap	3D genome organization	Old (from v1.0)	http://chromosome.sdsc.edu/mouse/hi-c/hESC.domain.tar.gz
microsyn_intra	distance, boundary overlap	Species conservation and constraint	Old (from v1.0)	http://webclu.bio.wzw.tum.de/cgi-bin/syntenymapper/get-species-list.py
pli	max	Population & disease constraint	Old (from v1.0)	ftp://ftp.broadinstitute.org/pub/ExAC_release/release1/manuscript_data/forweb_cleaned_exac_r03_march16_z_data_pLI.txt.gz
f5_enhancers	count bp, fraction	Gene & element annotation	Old (from v1.0)	https://zenodo.org/record/556775#.Xkz3G0oo-70
DDD_HaploInsuf	max	Population & disease constraint	Old (from v1.0)	https://decipher.sanger.ac.uk/files/downloads/HI_Predictions_Version3.bed.gz
deepC_saliencie	max	3D genome organization	Old (from v1.0)	http://userweb.molbiol.ox.ac.uk/public/rschwess/container_for_ucsc/data/deepC/saliency_scores/saliencies_merged_gm12878_5kb.bw
ultra conserved regions	nr of elements, count bp, fraction	Species conservation and constraint	Old (from v1.0)	https://bds.mpi-cbg.de/hillerlab/120MammalAlignment/Human120way/data/conservation/
LINSIGHT	max	Integrated score	Old (from v1.0)	http://compgen.cshl.edu/LINSIGHT/LINSIGHT.bw
MPC	max	Population & disease constraint	Old (from v1.0)	https://www.biorxiv.org/node/44362.full

### Sheet: Suppl_Table3
Training set SV size distribution
	SV type	Total	<50 bp	50–99 bp	100–499 bp	500–999 bp	1,000–10,000 bp	>10,000–100,000 bp	>100,000 bp	Median size (bp)
All records	ALL	280236	0	57958	136646	27426	57358	848	0	303
All records	DEL	226906	0	42710	118316	20666	44700	514	0	305
All records	INS	53330	0	15248	18330	6760	12658	334	0	271
Training (excluding chr8)	ALL	265117	0	54770	129308	26005	54227	807	0	303
Training (excluding chr8)	DEL	214738	0	40411	112005	19572	42258	492	0	305
Training (excluding chr8)	INS	50379	0	14359	17303	6433	11969	315	0	272
Holdout (chr8)	ALL	15119	0	3188	7338	1421	3131	41	0	300
Holdout (chr8)	DEL	12168	0	2299	6311	1094	2442	22	0	304
Holdout (chr8)	INS	2951	0	889	1027	327	689	19	0	255

### Sheet: Suppl_Table4
Aspect	CADD-SV v1.1	CADD-SV v2.0
Training objective	Evolution-derived proxy-neutral SVs versus matched simulated proxy-deleterious SVs.	Evolution-derived proxy-neutral SVs versus matched simulated proxy-deleterious SVs.
Training data	human/chimpanzee evolutionary SV data and matched simulations.	Expanded training dataset: spookytraining.bed; the same records are used for standard, SeqRes and SeqOnly.
Training-data size	19,113 deletions and 26,823 insertions Subsetted in 4 separate training sets	280,236 supplied labelled records: 226,906 DEL and 53,330 INS; includes the chr8 holdout.
Records used for training	Separate model-specific training sets	265,117 records: 214,738 DEL and 50,379 INS.
Holdout strategy	Random 10% holdout in the original publication.	Chromosome-based holdout: all chr8 records (15,119); all other chromosomes used for training.
SV classes used for training	Human/chimpanzee DEL and INS event sets, used in distinct models.	DEL and INS pooled in each released model
SV classes supported for scoring	DEL, INS, DUP	DEL, INS, DUP, INV
Model architecture	Four R random-forest models for different event/context combinations.	One pooled scikit-learn random forest per mode: standard, SeqRes or SeqOnly.
Span and flank integration	Span and flank scored separately; their maximum is the raw score.	Standard and SeqRes integrate span and flank predictors in a single forest.
Flank size	100 bp upstream and downstream.	100 bp upstream and downstream for coordinate annotations. 96 bp upstream and downstream for SegmentNT annotations
SV-type weighting	Separate models rather than pooled DEL/INS weighting.	In pooled fitting: DEL weight = 1; INS weight = N_DEL/N_INS
Added coordinate-feature families	See Supplementary Table 2 (Status = Old)	See Supplementary Table 2
Sequence-derived annotations	No inserted-allele sequence predictions.	SegmentNT-derived reference (RSB), alternate (ASB) and reference-alternate difference (DB) summaries
Standard model inputs	Legacy coordinate/context models; not a single pooled feature matrix.	341 predictors: 340 coordinate-derived features plus copies.
SeqRes model inputs	Not available.	383 predictors: 340 coordinate-derived features + 42 DB features + copies; not all SeqOnly predictors.
SeqOnly model inputs	Not available.	211 predictors: 84 RSB + 84 ASB + 42 DB + copies; no coordinate-derived annotations.
Input	Genomic SV coordinates and SV class.	Standard: BED coordinates/type; SeqRes: coordinate-resolved SV with sequence information; SeqOnly: paired REF/ALT sequences without genomic coordinates.
Output	Raw score and PHRED-scaled score; PHRED scaling using gnomAD v2.1.	Raw forest score and PHRED-scaled score for the selected mode using randomly drawn SVs genome-wide; SeqRes output also includes standard coordinate-based scores.

### Sheet: Suppl_Table5
Numeric values for benchmarks shown in Supplementary Figure 3
Panel	SV type	Validation dataset	Method	AUROC	95% CI lower	95% CI upper	Deleterious N	Neutral N	Bootstrap resamples
A	DEL	ClinVar	CADD-SV v2.0	0.9947	0.9933	0.9959	4346	4239	1000
A	DEL	ClinVar	CADD-SV v1.1	0.9864	0.9838	0.9889	4380	4239	1000
A	DEL	ClinVar	TADA	0.9496	0.9452	0.9541	3844	4087	1000
A	DEL	ClinVar	AnnotSV	0.9978	0.9969	0.9985	4346	4239	1000
A	DEL	ClinVar	CADD-SV-SeqRes v2.0	0.9949	0.9935	0.996	4346	4239	1000
A	DEL	ClinVar	RSB	0.8264	0.8172	0.8352	4346	4239	1000
A	DEL	ClinVar	ASB	0.7275	0.717	0.7385	4346	4239	1000
A	DEL	ClinVar	DB	0.9121	0.9064	0.9179	4346	4239	1000
A	DEL	ClinVar	CADD-SV-SeqOnly v2.0	0.8615	0.8533	0.8693	4346	4239	1000
A	DEL	ClinVar	Gene Distance	0.7196			4346	4239
A	DEL	ClinVar	phastcons100way	0.9677			4346	4239
A	DEL	gnomAD	CADD-SV v2.0	0.8145	0.8079	0.8218	7050	7050	1000
A	DEL	gnomAD	CADD-SV v1.1	0.7156	0.7068	0.7239	7050	7056	1000
A	DEL	gnomAD	TADA	0.5589	0.5499	0.5692	6996	6567	1000
A	DEL	gnomAD	AnnotSV	0.73	0.7225	0.7377	7050	7050	1000
A	DEL	gnomAD	CADD-SV-SeqRes v2.0	0.8147	0.8074	0.8217	7050	7050	1000
A	DEL	gnomAD	RSB	0.5957	0.5863	0.6053	7050	7050	1000
A	DEL	gnomAD	ASB	0.5599	0.5504	0.5693	7050	7050	1000
A	DEL	gnomAD	DB	0.6109	0.6024	0.6194	7050	7050	1000
A	DEL	gnomAD	CADD-SV-SeqOnly v2.0	0.6142	0.6047	0.6236	7050	7050	1000
A	DEL	gnomAD	Gene Distance	0.5355			7050	7050
A	DEL	gnomAD	phastcons100way	0.8076			7050	7050
A	DEL	UKBiobank Congenital	CADD-SV v2.0	0.8434	0.8259	0.8609	946	939	1000
A	DEL	UKBiobank Congenital	CADD-SV v1.1	0.6714	0.6503	0.6927	1116	939	1000
A	DEL	UKBiobank Congenital	TADA	0.4849	0.4576	0.5141	829	911	1000
A	DEL	UKBiobank Congenital	AnnotSV	0.6895	0.6653	0.713	946	939	1000
A	DEL	UKBiobank Congenital	CADD-SV-SeqRes v2.0	0.8451	0.827	0.8621	946	939	1000
A	DEL	UKBiobank Congenital	RSB	0.6727	0.6474	0.6959	946	939	1000
A	DEL	UKBiobank Congenital	ASB	0.6433	0.6187	0.6676	946	939	1000
A	DEL	UKBiobank Congenital	DB	0.7137	0.6922	0.7361	946	939	1000
A	DEL	UKBiobank Congenital	CADD-SV-SeqOnly v2.0	0.7383	0.7152	0.7607	946	939	1000
A	DEL	UKBiobank Congenital	Gene Distance	0.5175			946	939
A	DEL	UKBiobank Congenital	phastcons100way	0.7153			946	939
A	DEL	1000G ONT	CADD-SV v2.0	0.796	0.7905	0.8017	12042	12045	1000
A	DEL	1000G ONT	CADD-SV v1.1	0.6532	0.6461	0.6596	12043	13886	1000
A	DEL	1000G ONT	TADA	0.5094	0.5018	0.5164	11876	11635	1000
A	DEL	1000G ONT	AnnotSV	0.6634	0.6569	0.67	12042	12045	1000
A	DEL	1000G ONT	CADD-SV-SeqRes v2.0	0.7977	0.7922	0.8036	12042	12045	1000
A	DEL	1000G ONT	RSB	0.6421	0.6352	0.6492	12042	12045	1000
A	DEL	1000G ONT	ASB	0.6149	0.6078	0.6218	12042	12045	1000
A	DEL	1000G ONT	DB	0.6936	0.6865	0.7005	12042	12045	1000
A	DEL	1000G ONT	CADD-SV-SeqOnly v2.0	0.6974	0.6908	0.7042	12042	12045	1000
A	DEL	1000G ONT	Gene Distance	0.5071			12042	12045
A	DEL	1000G ONT	phastcons100way	0.6605			12042	12045
B	INS	ClinVar	CADD-SV v2.0	0.9969	0.9938	0.9995	403	395	1000
B	INS	ClinVar	CADD-SV v1.1	0.9971	0.9931	0.9995	421	395	1000
B	INS	ClinVar	CADD-SV-SeqRes v2.0	0.9973	0.994	0.9994	403	395	1000
B	INS	ClinVar	RSB	0.7321	0.7001	0.7672	403	395	1000
B	INS	ClinVar	ASB	0.7966	0.7665	0.8257	403	395	1000
B	INS	ClinVar	DB	0.8508	0.8232	0.8764	403	395	1000
B	INS	ClinVar	CADD-SV-SeqOnly v2.0	0.8491	0.8222	0.8761	403	395	1000
B	INS	ClinVar	Gene Distance	0.7196			403	395
B	INS	ClinVar	phastcons100way	0.9471			403	395
B	INS	gnomAD	CADD-SV v2.0	0.6679	0.6576	0.6786	5013	5019	1000
B	INS	gnomAD	CADD-SV v1.1	0.5973	0.5871	0.6072	5013	5139	1000
B	INS	gnomAD	CADD-SV-SeqRes v2.0	0.6694	0.6591	0.6797	5013	5019	1000
B	INS	gnomAD	RSB	0.6037	0.5934	0.6144	5013	5019	1000
B	INS	gnomAD	ASB	0.5869	0.5763	0.5975	5013	5019	1000
B	INS	gnomAD	DB	0.5721	0.5611	0.583	5013	5019	1000
B	INS	gnomAD	CADD-SV-SeqOnly v2.0	0.6136	0.6029	0.6243	5013	5019	1000
B	INS	gnomAD	Gene Distance	0.5399			5013	5019
B	INS	gnomAD	phastcons100way	0.5243			5013	5019
B	INS	UKBiobank Congenital	CADD-SV v2.0	0.84	0.8079	0.87	285	281	1000
B	INS	UKBiobank Congenital	CADD-SV v1.1	0.7308	0.6912	0.7693	341	281	1000
B	INS	UKBiobank Congenital	CADD-SV-SeqRes v2.0	0.8438	0.8116	0.8737	285	281	1000
B	INS	UKBiobank Congenital	RSB	0.6864	0.6464	0.726	285	281	1000
B	INS	UKBiobank Congenital	ASB	0.7852	0.7461	0.8234	285	281	1000
B	INS	UKBiobank Congenital	DB	0.7267	0.6828	0.7674	285	281	1000
B	INS	UKBiobank Congenital	CADD-SV-SeqOnly v2.0	0.8247	0.7919	0.8572	285	281	1000
B	INS	UKBiobank Congenital	Gene Distance	0.5224			285	281
B	INS	UKBiobank Congenital	phastcons100way	0.511			285	281
B	INS	1000G ONT	CADD-SV v2.0	0.7517	0.7474	0.7565	19802	21361	1000
B	INS	1000G ONT	CADD-SV v1.1	0.7012	0.6972	0.7052	20406	71347	1000
B	INS	1000G ONT	CADD-SV-SeqRes v2.0	0.7564	0.7519	0.7609	19802	21361	1000
B	INS	1000G ONT	RSB	0.6602	0.6553	0.6655	19802	21361	1000
B	INS	1000G ONT	ASB	0.6449	0.6395	0.6497	19802	21361	1000
B	INS	1000G ONT	DB	0.6616	0.6564	0.6669	19802	21361	1000
B	INS	1000G ONT	CADD-SV-SeqOnly v2.0	0.6901	0.6852	0.6949	19802	21361	1000
B	INS	1000G ONT	Gene Distance	0.5132			19802	21361
B	INS	1000G ONT	phastcons100way	0.5151			19802	21361
C	DUP	ClinVar	CADD-SV v2.0	0.9912	0.9839	0.997	364	364	1000
C	DUP	ClinVar	CADD-SV v1.1	0.9583	0.9424	0.971	364	364	1000
C	DUP	ClinVar	TADA	0.9442	0.9261	0.9608	286	327	1000
C	DUP	ClinVar	AnnotSV	0.9948	0.9904	0.9985	364	364	1000
C	DUP	ClinVar	CADD-SV-SeqRes v2.0	0.9918	0.9839	0.9975	364	364	1000
C	DUP	ClinVar	RSB	0.7043	0.666	0.7395	364	364	1000
C	DUP	ClinVar	ASB	0.9116	0.8906	0.9309	364	364	1000
C	DUP	ClinVar	DB	0.8502	0.8235	0.877	364	364	1000
C	DUP	ClinVar	CADD-SV-SeqOnly v2.0	0.8328	0.8033	0.8607	364	364	1000
C	DUP	ClinVar	Gene Distance	0.7234			364	364
C	DUP	ClinVar	phastcons100way	0.9645			364	364
C	DUP	gnomAD	CADD-SV v2.0	0.8373	0.8297	0.8446	5164	5164	1000
C	DUP	gnomAD	CADD-SV v1.1	0.6919	0.6812	0.7015	5164	5164	1000
C	DUP	gnomAD	TADA	0.6005	0.59	0.611	5083	4623	1000
C	DUP	gnomAD	AnnotSV	0.5355	0.5255	0.5452	5164	5164	1000
C	DUP	gnomAD	CADD-SV-SeqRes v2.0	0.8371	0.8294	0.8446	5164	5164	1000
C	DUP	gnomAD	RSB	0.5379	0.5275	0.5489	5164	5164	1000
C	DUP	gnomAD	ASB	0.7158	0.7057	0.7252	5164	5164	1000
C	DUP	gnomAD	DB	0.6331	0.6228	0.6434	5164	5164	1000
C	DUP	gnomAD	CADD-SV-SeqOnly v2.0	0.6609	0.6504	0.6707	5164	5164	1000
C	DUP	gnomAD	Gene Distance	0.5378			5164	5164
C	DUP	gnomAD	phastcons100way	0.6517			5164	5164
C	DUP	UKBiobank Congenital	CADD-SV v2.0	0.8991	0.8252	0.9626	31	31	1000
C	DUP	UKBiobank Congenital	CADD-SV v1.1	0.6012	0.4672	0.737	33	31	1000
C	DUP	UKBiobank Congenital	TADA	0.6235	0.4642	0.7605	24	28	1000
C	DUP	UKBiobank Congenital	AnnotSV	0.4797	0.3563	0.6134	31	31	1000
C	DUP	UKBiobank Congenital	CADD-SV-SeqRes v2.0	0.8991	0.8158	0.9657	31	31	1000
C	DUP	UKBiobank Congenital	RSB	0.5245	0.3714	0.6702	31	31	1000
C	DUP	UKBiobank Congenital	ASB	0.7274	0.5921	0.8502	31	31	1000
C	DUP	UKBiobank Congenital	DB	0.5546	0.411	0.7003	31	31	1000
C	DUP	UKBiobank Congenital	CADD-SV-SeqOnly v2.0	0.6805	0.5327	0.8117	31	31	1000
C	DUP	UKBiobank Congenital	Gene Distance	0.5203			31	31
C	DUP	UKBiobank Congenital	phastcons100way	0.7482			31	31
D	INV	ClinVar	CADD-SV v2.0	0.9763	0.9112	1	13	13	1000
D	INV	ClinVar	CADD-SV-SeqRes v2.0	0.9763	0.8935	1	13	13	1000
D	INV	ClinVar	RSB	0.6331	0.4081	0.8404	13	13	1000
D	INV	ClinVar	ASB	0.6154	0.3787	0.8107	13	13	1000
D	INV	ClinVar	DB	0.5	0.5	0.5	13	13	1000
D	INV	ClinVar	CADD-SV-SeqOnly v2.0	0.5325	0.3016	0.7396	13	13	1000
D	INV	ClinVar	Gene Distance	0.7692			13	13
D	INV	ClinVar	phastcons100way	0.8314			13	13
D	INV	gnomAD	CADD-SV v2.0	0.759	0.6038	0.9141	19	19	1000
D	INV	gnomAD	CADD-SV-SeqRes v2.0	0.7701	0.5955	0.9224	19	19	1000
D	INV	gnomAD	RSB	0.5983	0.4155	0.7784	19	19	1000
D	INV	gnomAD	ASB	0.6814	0.5097	0.8504	19	19	1000
D	INV	gnomAD	DB	0.5	0.5	0.5	19	19	1000
D	INV	gnomAD	CADD-SV-SeqOnly v2.0	0.6371	0.457	0.8006	19	19	1000
D	INV	gnomAD	Gene Distance	0.5139			19	19
D	INV	gnomAD	phastcons100way	0.6676			19	19
